## Supplemental Table 1 for "SoxB1-Mediated Chromatin Remodeling Promotes Sensory Neuron Differentiation in Planarians"

### Sheet: sox_vs_GFP_ATAC-seq_peaks
Chromosome	Start	End	LogFC	PValue	FDR	S2F2 transcript ID's	S3h1 gene ID's	Gene name/symbol	Direction
1_h1	206822386	206822591	-7.03316	2.13413e-12	2.36141e-08				down
1_h1	63310944	63311212	-3.97417	1.97829e-11	1.45932e-07				down
1_h1	128480871	128481306	-2.94005	1.466e-09	5.26492e-06	dd_Smed_v6_716_0_1	h1SMcG0005561		down
1_h1	151283970	151284513	-3.05596	1.66536e-09	5.26492e-06				down
1_h1	315739392	315739693	-3.06778	3.87308e-09	7.79194e-06	dd_Smed_v6_9168_0	h1SMcG0008244	pde6d	down
1_h1	243669921	243670114	-3.51921	4.31982e-09	7.96647e-06	dd_Smed_v6_7244_0	h1SMcG0006250		down
1_h1	224833372	224833617	-3.25946	8.57428e-09	1.18593e-05				down
1_h1	269211046	269211454	-2.58629	2.19681e-08	2.43076e-05	dd_Smed_v6_12170_0	h1SMcG0006941	foxn(P)	down
1_h1	128486223	128486603	-2.86946	2.92306e-08	3.08035e-05	dd_Smed_v6_1083_0_1	h1SMnG0005564		down
1_h1	79228867	79229197	-2.88142	3.17283e-08	3.19158e-05	dd_Smed_v6_459_0_1	h1SMnG0003524		down
1_h1	40057890	40058202	-2.55993	3.75567e-07	0.000252129	dd_Smed_v6_36101_0	h1SMcG0001045		down
1_h1	141766093	141766496	-2.43912	3.75972e-07	0.000252129	dd_Smed_v6_9977_0	h1SMcG0003676	pkd2L-2	down
1_h1	219871241	219871538	-2.42674	3.94862e-07	0.000257009	dd_Smed_v6_1100_0	h1SMcG0005525	ifc	down
1_h1	223275331	223275545	-2.96076	4.31789e-07	0.00026543				down
1_h1	232477686	232478008	-2.58605	4.30094e-07	0.00026543	dd_Smed_v6_81237_0	h1SMcG0005928		down
1_h1	33891353	33891667	-2.40163	5.76526e-07	0.000326978	dd_Smed_v6_13997_0_1	h1SMcG0000889		down
1_h1	247581299	247581681	-2.35908	6.69828e-07	0.000355114	dd_Smed_v6_6050_0	h1SMcG0006347	smad9	down
1_h1	48384484	48384762	-2.30804	7.0752e-07	0.000355851	dd_Smed_v6_8089_0	h1SMcG0001280	dpse\ga27032	down
1_h1	211941639	211941918	-2.34258	8.29915e-07	0.000408134	dd_Smed_v6_9224_0	h1SMcG0005327	tulp2	down
1_h1	259102804	259103027	-2.69537	8.64104e-07	0.000415709	dd_Smed_v6_18617_0	h1SMcG0006669	task6	down
1_h1	332862798	332863200	-2.26279	1.09584e-06	0.000475508	dd_Smed_v6_32414_0	h1SMcG0008736	t265_15504	down
1_h1	255543542	255543829	-2.21582	1.54971e-06	0.00059073	dd_Smed_v6_7113_0	h1SMcG0006561	suox	down
1_h1	257632576	257633353	-2.28474	1.57493e-06	0.00059073				down
1_h1	105185353	105186017	-1.9629	1.66601e-06	0.000614478				down
1_h1	334528580	334528950	-2.0989	1.7486e-06	0.000634371	dd_Smed_v6_645_0_1	h1SMcG0008788	aael_aael017480	down
1_h1	10500932	10501236	-2.23821	2.11305e-06	0.000742252	dd_Smed_v6_8360_0	h1SMcG0000293	ms3_01651	down
1_h1	287737738	287738000	-2.13075	2.25442e-06	0.000767859	dd_Smed_v6_9740_0	h1SMcG0007446	aael_aael017481	down
1_h1	216773859	216774115	-2.49582	2.32134e-06	0.000778351	dd_Smed_v6_45110_0_1	h1SMcG0005444	ms3_01652	down
1_h1	175357656	175357994	-2.15247	2.75727e-06	0.000897328	dd_Smed_v6_414_0	h1SMcG0004428	aael_aael017482	down
1_h1	63307423	63307572	-2.56589	3.06737e-06	0.000983782	dd_Smed_v6_8820_0	h1SMcG0001722	ms3_01653	down
1_h1	172077532	172077855	-2.2419	3.19806e-06	0.00101104	dd_Smed_v6_8695_0	h1SMcG0004356		down
1_h1	98873410	98873619	-2.1365	3.67823e-06	0.00114647	dd_Smed_v6_11382_0	h1SMcG0002695	ms3_05777	down
1_h1	57226373	57226723	-2.24278	3.83132e-06	0.00116147	dd_Smed_v6_5076_0	h1SMcG0001543		down
1_h1	204525540	204525764	-2.42223	4.83698e-06	0.00142719	dd_Smed_v6_3574_2_1	h1SMcG0005116		down
1_h1	334610335	334610839	-1.90075	5.58996e-06	0.00160657	dd_Smed_v6_645_0_1	h1SMcG0008788		down
1_h1	2488320	2488574	-2.04255	7.08728e-06	0.00186716	dd_Smed_v6_8899_0	h1SMcG0000076	aael_aael011280	down
1_h1	334356727	334357157	-1.88249	7.01367e-06	0.00186716	dd_Smed_v6_9974_1_1	h1SMcG0008787		down
1_h1	416227	416491	-2.03236	8.71087e-06	0.00214191	dd_Smed_v6_6416_0	h1SMcG0000011	shoc2	down
1_h1	94985718	94985988	-2.00897	9.48653e-06	0.00225739	dd_Smed_v6_4686_0	h1SMcG0002595		down
1_h1	280904293	280904628	-1.99767	9.74426e-06	0.00229174	dd_Smed_v6_11341_0	h1SMcG0007271		down
1_h1	297698457	297698635	-2.07727	9.83801e-06	0.00229174	dd_Smed_v6_6233_0	h1SMcG0007701		down
1_h1	334029804	334030271	-1.82944	1.22315e-05	0.00270682	dd_Smed_v6_645_0_1	h1SMcG0008780		down
1_h1	65726228	65726664	-2.0583	1.25461e-05	0.00274897				down
1_h1	220411950	220412241	-2.09771	1.29995e-05	0.00275119	dd_Smed_v6_61_0	h1SMcG0005543		down
1_h1	334464637	334464982	-1.86446	1.38514e-05	0.0028918	dd_Smed_v6_645_0_1	h1SMcG0008788		down
1_h1	163969236	163969475	-1.88687	1.56579e-05	0.00317898				down
1_h1	334570109	334570566	-1.69371	2.00722e-05	0.00389647				down
1_h1	51507128	51507570	-1.86527	2.06545e-05	0.00394038	dd_Smed_v6_12765_0	h1SMcG0001373		down
1_h1	334068070	334068542	-1.76041	2.09163e-05	0.00395623				down
1_h1	73737477	73737723	-2.10544	2.31147e-05	0.00429856	dd_Smed_v6_12811_0	h1SMcG0002012	stumble	down
1_h1	334651069	334651588	-1.77638	2.36762e-05	0.00436629				down
1_h1	334417071	334417518	-1.81405	2.39303e-05	0.00437667				down
1_h1	168412686	168412888	-1.90752	2.80652e-05	0.00492922	dd_Smed_v6_9955_0	h1SMcG0004260	npr2	down
1_h1	233313606	233313865	-1.87963	2.79742e-05	0.00492922	dd_Smed_v6_6903_0	h1SMcG0005953	cnnm2	down
1_h1	250961754	250962151	-1.75925	2.77135e-05	0.00492922				down
1_h1	300813126	300813438	-2.01265	2.93758e-05	0.00511879	dd_Smed_v6_3377_0	h1SMcG0007779		down
1_h1	86772649	86772939	-1.89951	3.14338e-05	0.00542972	dd_Smed_v6_3040_0	h1SMcG0002380	foxo4	down
1_h1	162944281	162944550	-1.90863	3.55318e-05	0.00600244	dd_Smed_v6_19825_0	h1SMcG0004125	kcnka	down
1_h1	254529365	254529725	-1.87091	3.61443e-05	0.00600368	dd_Smed_v6_11396_0	h1SMcG0006536		down
1_h1	186597191	186597583	-1.78827	3.85447e-05	0.00631847	dd_Smed_v6_16870_0	h1SMcG0004679		down
1_h1	301952696	301953160	-1.67191	4.58517e-05	0.00735288	dd_Smed_v6_8772_0	h1SMcG0007811	snx19	down
1_h1	187316295	187316651	-1.70062	5.21975e-05	0.00802175	dd_Smed_v6_8606_0	h1SMcG0004695	pknox2	down
1_h1	295688174	295688433	-1.8438	5.35742e-05	0.00813519	dd_Smed_v6_10173_0	h1SMcG0007633		down
1_h1	280143762	280144282	-1.72443	5.6239e-05	0.00846646	dd_Smed_v6_12343_0	h1SMcG0007250		down
1_h1	334313929	334314362	-1.71087	5.88986e-05	0.00867811				down
1_h1	112504199	112504484	-1.7918	6.67306e-05	0.0095274	dd_Smed_v6_9222_0	h1SMcG0003034		down
1_h1	167964408	167964655	-1.87508	7.48561e-05	0.0104846	dd_Smed_v6_1988_0	h1SMcG0004250	glipr2	down
1_h1	3578285	3578516	-1.80263	7.57924e-05	0.0105448	dd_Smed_v6_2318_0	h1SMcG0000103	dwil\gk20783	down
1_h1	258456896	258457271	-1.72398	7.77252e-05	0.0106836	dd_Smed_v6_19428_0	h1SMcG0006649		down
1_h1	314459482	314459827	-1.69746	8.94976e-05	0.0118442	dd_Smed_v6_4740_1	h1SMcG0008216	med12l	down
1_h1	274789406	274789643	-1.77668	9.60658e-05	0.0125108	dd_Smed_v6_7496_0	h1SMcG0007102	ms3_01927	down
1_h1	206192307	206192652	-1.64985	0.000107279	0.0138028	dd_Smed_v6_24970_0	h1SMcG0005166		down
1_h1	211182989	211183351	-1.70234	0.000115495	0.0146891				down
1_h1	255645109	255645293	1.92026	0.000116558	0.0147396				up
1_h1	232868250	232868565	-1.68491	0.000136993	0.0166575	dd_Smed_v6_12136_0	h1SMcG0005942	cg16952	down
1_h1	295306542	295307052	-1.64671	0.000145594	0.0176065				down
1_h1	211148440	211148652	-1.69944	0.000154472	0.0182806	dd_Smed_v6_4337_0	h1SMcG0005306	sptlc2	down
1_h1	120394089	120394366	-1.6583	0.00015764	0.0185563	dd_Smed_v6_7835_0	h1SMcG0003196		down
1_h1	261730005	261730277	-1.66829	0.000162078	0.0189778	dd_Smed_v6_2583_0	h1SMcG0006746		down
1_h1	235839042	235839208	-1.84682	0.000165089	0.0192285				down
1_h1	312292516	312292771	-1.63848	0.000178943	0.0204871	dd_Smed_v6_13333_0	h1SMcG0008159		down
1_h1	212917113	212917289	-1.77494	0.00019102	0.0214583				down
1_h1	164387618	164387898	-1.56544	0.000197063	0.0219146				down
1_h1	76820020	76820307	-1.69042	0.000215226	0.0234628	dd_Smed_v6_4717_0	h1SMcG0002108		down
1_h1	22044079	22044433	-1.62091	0.000221566	0.0240355	dd_Smed_v6_13275_0	h1SMcG0000587	tsp_07333	down
1_h1	65726933	65727231	-1.80079	0.000229066	0.024728				down
1_h1	212402184	212402505	-1.54609	0.00024103	0.0256442				down
1_h1	233020915	233021174	-1.61363	0.000247663	0.0260989	dd_Smed_v6_1450_0	h1SMcG0005946		down
1_h1	147176139	147176382	-1.64883	0.000260837	0.027228	dd_Smed_v6_10380_0	h1SMcG0003785	unc5b	down
1_h1	214752150	214752509	-1.57345	0.000295687	0.0301546	dd_Smed_v6_11622_0	h1SMcG0005394		down
1_h1	86903170	86903468	-1.5511	0.000306493	0.0305527				down
1_h1	274010390	274010661	-1.648	0.000304116	0.0305527	dd_Smed_v6_6921_0	h1SMcG0007073		down
1_h1	212674529	212674720	-1.67747	0.000316876	0.0313057	dd_Smed_v6_9894_0	h1SMcG0005347	ms3_06373	down
1_h1	316864576	316864784	1.86632	0.00033076	0.0323882				up
1_h1	218591357	218591602	-1.60622	0.000346644	0.0334988	dd_Smed_v6_7617_0	h1SMcG0005493	stxbp5	down
1_h1	255486851	255487012	-1.80867	0.000352796	0.0339451				down
1_h1	235040393	235040605	-1.55125	0.000358709	0.0343646	dd_Smed_v6_11077_0	h1SMcG0005984		down
1_h1	251751210	251751396	-2.22582	0.00036862	0.0350944				down
1_h1	168034485	168034744	-1.5478	0.00038264	0.0359179	dd_Smed_v6_7446_0	h1SMcG0004252		down
1_h1	54981638	54982053	-1.50337	0.000392367	0.0366375				down
1_h1	31154321	31154562	-1.61327	0.0004307	0.0397141	dd_Smed_v6_6464_0	h1SMcG0000802	dcdc2	down
1_h1	203101674	203101909	-1.58294	0.000443052	0.0406835				down
1_h1	149679583	149679741	-1.58523	0.000445711	0.0407586				down
1_h1	177582850	177583062	-1.53274	0.000452908	0.0410773	dd_Smed_v6_7571_0	h1SMcG0004479	ms3_01927	down
1_h1	123872366	123872840	-1.45506	0.000506257	0.0446353	dd_Smed_v6_8774_0	h1SMcG0003282	iscw_iscw018630	down
1_h1	79639440	79639717	-1.49906	0.000511767	0.0447644	dd_Smed_v6_13303_0	h1SMcG0002187		down
1_h1	168043053	168043294	-1.53884	0.000519082	0.0448722				down
1_h1	215980915	215981286	-1.57429	0.000524043	0.0451248	dd_Smed_v6_7356_0	h1SMcG0005423		down
1_h1	60516899	60517089	-1.64837	0.000553979	0.0473342				down
1_h1	15919828	15920027	-1.5103	0.000571457	0.0484881				down
2_h1	260341836	260342099	-3.37526	1.93631e-09	5.35633e-06				down
2_h1	187247745	187248014	-3.08187	2.66538e-09	6.55388e-06	dd_Smed_v6_19816_0	h1SMcG0014037	ms3_03239	down
2_h1	43524193	43524435	-3.59894	3.51056e-09	7.76886e-06	dd_Smed_v6_18423_0	h1SMcG0010247	tsp_03007	down
2_h1	96551209	96551402	-3.5477	6.22426e-09	9.83878e-06	dd_Smed_v6_7986_0	h1SMcG0011763	ari-2	down
2_h1	207064767	207065130	-2.94323	7.25153e-09	1.06984e-05	dd_Smed_v6_2432_0	h1SMcG0014588	cpipj_cpij009276	down
2_h1	59998720	59999127	-2.39021	5.64052e-08	5.42716e-05	dd_Smed_v6_8486_0	h1SMcG0010774	ms3_06204	down
2_h1	73123864	73124158	-2.64516	6.75214e-08	6.22603e-05				down
2_h1	37356226	37356757	-2.41789	1.48026e-07	0.000125993	dd_Smed_v6_17839_0	h1SMcG0010051		down
2_h1	202510762	202511135	-2.46738	1.92357e-07	0.000152031	dd_Smed_v6_9360_0	h1SMcG0014447	smc1a	down
2_h1	226844565	226844914	-2.40379	2.8881e-07	0.000220392				down
2_h1	206287421	206287974	-2.2423	4.85106e-07	0.000290146	dd_Smed_v6_7480_0	h1SMcG0014565	dere\gg16421	down
2_h1	264624104	264624385	-2.59467	5.91014e-07	0.000326978	dd_Smed_v6_14165_0	h1SMcG0016359	ms3_06310	down
2_h1	267623352	267623808	-2.13745	6.90009e-07	0.000355114	dd_Smed_v6_4569_0	h1SMcG0016464	dnah5	down
2_h1	190063914	190064086	-2.4887	9.24174e-07	0.000427389	dd_Smed_v6_16808_0	h1SMcG0014114	sargasso	down
2_h1	138589220	138589501	-2.26678	1.40541e-06	0.000563071	dd_Smed_v6_5613_0	h1SMcG0012743		down
2_h1	73124265	73124612	-2.15743	2.41154e-06	0.000796527				down
2_h1	247638981	247639205	-2.24736	3.77064e-06	0.00115895	dd_Smed_v6_8322_0	h1SMcG0015869	lclat1	down
2_h1	44635316	44635585	-2.09629	5.98226e-06	0.00169727				down
2_h1	2834942	2835382	-2.04326	6.62332e-06	0.00180956				down
2_h1	249130078	249130256	-2.27648	7.38504e-06	0.00190036	dd_Smed_v6_13075_0	h1SMcG0015903		down
2_h1	108368163	108368598	-2.06016	8.13699e-06	0.00206979	dd_Smed_v6_12317_0	h1SMcG0012022	meox1	down
2_h1	63062726	63063312	-1.92106	8.29427e-06	0.00208582	dd_Smed_v6_52019_0	h1SMcG0010868		down
2_h1	187097753	187098011	-2.13892	8.98982e-06	0.0021862	dd_Smed_v6_15151_0	h1SMcG0014033	galr2	down
2_h1	245776187	245776486	-2.13172	9.1591e-06	0.00220316				down
2_h1	232186705	232186924	-1.98372	1.03788e-05	0.00239254	dd_Smed_v6_7100_0	h1SMcG0015374		down
2_h1	217869264	217869541	-2.04216	1.05398e-05	0.0024046	dd_Smed_v6_9918_0	h1SMcG0014936		down
2_h1	144770373	144770623	-2.17766	1.11982e-05	0.00252045	dd_Smed_v6_17867_0	h1SMcG0012885		down
2_h1	96510876	96511499	-1.87557	1.27562e-05	0.00275119	dd_Smed_v6_18321_0	h1SMcG0011762	ms3_10138	down
2_h1	238676641	238677015	-1.91204	1.28081e-05	0.00275119	dd_Smed_v6_6736_0	h1SMcG0015598		down
2_h1	217108600	217108948	-1.85732	1.74414e-05	0.00347729	dd_Smed_v6_5170_0	h1SMcG0014908	cg10483	down
2_h1	158530271	158530489	-1.97294	1.96084e-05	0.00384013	dd_Smed_v6_3907_0	h1SMcG0013223		down
2_h1	240609181	240609459	-1.9329	2.12269e-05	0.00398093	dd_Smed_v6_16049_0	h1SMcG0015659	tbc1d32	down
2_h1	209454893	209455091	-1.9431	2.61257e-05	0.00473903	dd_Smed_v6_22779_0	h1SMcG0014659		down
2_h1	200949808	200950148	-1.87022	2.70619e-05	0.00486894	dd_Smed_v6_4031_0	h1SMcG0014406	ms3_06955	down
2_h1	56368565	56368883	-1.84171	3.59531e-05	0.00600368	dd_Smed_v6_10826_0	h1SMcG0010663	slc22a-8	down
2_h1	151370967	151371886	-1.71723	4.40217e-05	0.00711095	dd_Smed_v6_12408_0	h1SMcG0013034	agap_agap010056	down
2_h1	73067172	73067517	-1.81246	4.82604e-05	0.00757449	dd_Smed_v6_6462_0	h1SMcG0011160	trc	down
2_h1	215762331	215762578	-1.80269	4.86284e-05	0.00757849	dd_Smed_v6_9811_0	h1SMcG0014864		down
2_h1	95637835	95638103	-1.91763	5.12813e-05	0.00793606	dd_Smed_v6_13377_0	h1SMcG0011739	nos1ap	down
2_h1	174279656	174279975	-1.753	5.36709e-05	0.00813519	dd_Smed_v6_19925_0	h1SMcG0013670	ms3_03239	down
2_h1	254296835	254298234	-1.48073	6.30715e-05	0.00918271	dd_Smed_v6_12571_0	h1SMcG0016051	ms3_02635	down
2_h1	177339768	177340040	-1.8223	6.39323e-05	0.00924635				down
2_h1	60717268	60717581	-1.7505	6.71669e-05	0.00952823	dd_Smed_v6_3523_0	h1SMcG0010795	ank	down
2_h1	183186891	183187298	-1.69631	7.23824e-05	0.0102027	dd_Smed_v6_11972_0	h1SMcG0013932		down
2_h1	204838884	204839103	-1.8653	7.87837e-05	0.0107399				down
2_h1	258350725	258351095	-1.78228	7.91053e-05	0.0107399	dd_Smed_v6_9090_0	h1SMcG0016158		down
2_h1	12314701	12315173	-1.75146	8.06183e-05	0.0108632	dd_Smed_v6_12212_0	h1SMcG0009258	spata1	down
2_h1	175447149	175447311	-1.92048	0.000124476	0.015563				down
2_h1	78623142	78623497	-1.78262	0.000126579	0.0156491				down
2_h1	265463502	265463870	-1.68053	0.000127503	0.0156757	dd_Smed_v6_10511_0	h1SMcG0016388	faf2	down
2_h1	97683122	97683472	-1.61398	0.000134033	0.0163876	dd_Smed_v6_13610_0	h1SMcG0011793		down
2_h1	226811921	226812211	-1.70291	0.000148424	0.0177547				down
2_h1	132364915	132365164	-1.73032	0.000173345	0.0199799	dd_Smed_v6_11554_0	h1SMcG0012614	neph-1	down
2_h1	136572164	136572577	-1.58077	0.000181551	0.0206037	dd_Smed_v6_10787_0	h1SMcG0012720	ms3_04024	down
2_h1	217090058	217090372	-1.70922	0.000188663	0.0213015				down
2_h1	26011980	26012554	-1.60867	0.000196284	0.0219146	dd_Smed_v6_298_0	h1SMcG0009693		down
2_h1	185588052	185588409	-1.53574	0.000253813	0.0266203				down
2_h1	211044950	211045174	-1.72903	0.00027121	0.0280461	dd_Smed_v6_43691_0	h1SMcG0014716	t265_11054	down
2_h1	23573904	23574397	-1.58963	0.000275043	0.0283103				down
2_h1	97683818	97683946	-1.72413	0.000306491	0.0305527				down
2_h1	79297498	79297822	-1.54192	0.000318479	0.0313241	dd_Smed_v6_3075_0	h1SMcG0011322	ms3_05343	down
2_h1	126614824	126615308	-1.48713	0.000332481	0.0324132	dd_Smed_v6_13134_0	h1SMcG0012483	slc25a11	down
2_h1	167590511	167590799	1.61932	0.000334846	0.0325006				up
2_h1	176525281	176525458	-1.69705	0.000369498	0.0350944	dd_Smed_v6_8465_0	h1SMcG0013737	phtf2	down
2_h1	81870777	81870998	1.77887	0.000405325	0.0376884	dd_Smed_v6_11707_0	h1SMcG0011409		up
2_h1	212094300	212095224	-1.48624	0.000420794	0.038963	dd_Smed_v6_351_0	h1SMcG0014762	prss12	down
2_h1	97681870	97682764	-1.41825	0.000457281	0.0413046				down
2_h1	29886472	29886798	-1.51913	0.000461126	0.0414826	dd_Smed_v6_9122_0	h1SMcG0009813	prkacb	down
2_h1	43336862	43337456	-1.41832	0.000480863	0.0429093	dd_Smed_v6_9663_0	h1SMcG0010240	ms3_03509	down
2_h1	265928269	265928740	-1.43376	0.00050925	0.044721	dd_Smed_v6_14523_0	h1SMcG0016399	pcdha11	down
2_h1	97680917	97681710	-1.39497	0.000517913	0.0448722				down
2_h1	228436187	228436480	-1.50535	0.000571866	0.0484881	dd_Smed_v6_6176_0	h1SMcG0015247	uba6	down
2_h1	105849706	105849887	-1.60856	0.000575473	0.0486077	dd_Smed_v6_11799_0	h1SMcG0011961		down
2_h1	223735197	223735502	-1.47703	0.00058116	0.0487162	dd_Smed_v6_6650_0	h1SMcG0015110		down
3_h1	89085560	89085839	-4.77712	8.25799e-14	1.82749e-09	dd_Smed_v6_14794_0	h1SMcG0018921	ptprs	down
3_h1	41705397	41705611	-4.77392	1.39827e-10	7.73594e-07	dd_Smed_v6_38917_0	h1SMcG0017363	ptprs	down
3_h1	9241494	9241973	-2.94664	1.16586e-09	5.16009e-06	dd_Smed_v6_35411_0	h1SMcG0016641		down
3_h1	22567044	22567309	-3.12006	6.05845e-09	9.83878e-06	dd_Smed_v6_9934_0	h1SMcG0016981	dvir\gj17939	down
3_h1	133020712	133021059	-2.93843	1.49993e-08	1.84408e-05	dd_Smed_v6_12331_0	h1SMcG0020669		down
3_h1	78556919	78557173	-2.86916	1.09015e-07	9.64997e-05	dd_Smed_v6_7773_0	h1SMcG0018519	ms3_00256	down
3_h1	48104127	48104572	-2.42644	1.86006e-07	0.000152031	dd_Smed_v6_1990_0	h1SMcG0017553	ms3_09029	down
3_h1	25148191	25148395	-2.77413	3.25373e-07	0.000240017	dd_Smed_v6_83668_0	h1SMcG0017057		down
3_h1	69000068	69000373	-2.64986	3.60795e-07	0.000252129				down
3_h1	107632293	107632552	-2.34743	9.4632e-07	0.000427389	dd_Smed_v6_13498_0	h1SMcG0019680	kcnma1	down
3_h1	74810884	74811344	-2.20653	1.2162e-06	0.000503313	dd_Smed_v6_22685_0	h1SMcG0018383	mecom	down
3_h1	52251513	52251796	-2.23811	1.42485e-06	0.000563071				down
3_h1	41605732	41606011	-2.36429	1.45532e-06	0.000565021				down
3_h1	132858613	132858833	-2.34774	1.96051e-06	0.000699775	dd_Smed_v6_2578_0	h1SMcG0020662	tspan6	down
3_h1	8983341	8983547	-2.27394	2.25535e-06	0.000767859				down
3_h1	114411197	114411614	-2.10015	4.00995e-06	0.00119919				down
3_h1	106444567	106445093	-1.91694	6.07624e-06	0.00170212	dd_Smed_v6_45275_0	h1SMcG0019628		down
3_h1	66164695	66164969	-2.22926	6.31261e-06	0.00174623	dd_Smed_v6_5357_0	h1SMcG0018133	cort_0f00260	down
3_h1	109231039	109231506	-2.02534	6.86655e-06	0.00185313	dd_Smed_v6_10375_0	h1SMcG0019737	dere	down
3_h1	65559385	65560192	-1.86537	8.56711e-06	0.00213023	dd_Smed_v6_6778_0	h1SMcG0018109	castor	down
3_h1	97705475	97705708	-1.99002	1.12754e-05	0.00252045				down
3_h1	132289115	132289217	-2.42367	1.51572e-05	0.00310582	dd_Smed_v6_18505_0	h1SMcG0020634	msh1	down
3_h1	113285870	113286239	-1.84325	1.69505e-05	0.00341013	dd_Smed_v6_18533_0	h1SMcG0019882		down
3_h1	97695731	97696253	-1.83862	1.90969e-05	0.00377333	dd_Smed_v6_13662_0	h1SMcG0019281		down
3_h1	13305436	13305662	-1.97645	3.21639e-05	0.00547529	dd_Smed_v6_3768_0	h1SMcG0016776	ms3_00611	down
3_h1	64039618	64040184	-1.74705	3.6353e-05	0.00600368	dd_Smed_v6_10011_0	h1SMcG0018057		down
3_h1	1908567	1908750	-2.10049	4.30898e-05	0.0070116				down
3_h1	110790265	110790580	-1.86743	4.72654e-05	0.00747131	dd_Smed_v6_13088_0	h1SMcG0019790	edem3	down
3_h1	9075630	9076066	-1.79852	5.728e-05	0.00856491	dd_Smed_v6_19214_0	h1SMcG0016637	myo81f	down
3_h1	66508749	66509089	-1.73139	5.92135e-05	0.00867811	dd_Smed_v6_8152_0	h1SMcG0018146	tcf3	down
3_h1	6157509	6157836	-1.73089	7.6239e-05	0.0105448				down
3_h1	22600184	22600485	-1.69109	8.45674e-05	0.011274				down
3_h1	64060435	64060654	-1.80548	8.99152e-05	0.0118442				down
3_h1	28476571	28476844	-1.78298	9.61067e-05	0.0125108	dd_Smed_v6_7193_0	h1SMcG0017152	myo15a	down
3_h1	57410754	57411031	-1.71257	0.000104827	0.0135662	dd_Smed_v6_2929_0	h1SMcG0017838	ms3_05254	down
3_h1	61522938	61523146	-1.84434	0.000153214	0.0182292	dd_Smed_v6_8246_0	h1SMcG0017987	ms3_05314	down
3_h1	37019686	37019943	2.02825	0.000166479	0.0192889				up
3_h1	43690919	43691243	-1.58469	0.000179598	0.0204871				down
3_h1	12271230	12271411	-1.86266	0.000207832	0.0228617	dd_Smed_v6_4162_0	h1SMcG0016750	phactr4	down
3_h1	54587911	54588330	-1.60084	0.000233271	0.0249386	dd_Smed_v6_9861_0	h1SMcG0017745	loag_11878	down
3_h1	89136092	89136407	-1.59004	0.000232595	0.0249386				down
3_h1	115339968	115340282	-1.55835	0.000290369	0.0297494	dd_Smed_v6_18793_0	h1SMcG0019949	eag	down
3_h1	74406647	74406956	-1.5783	0.000298574	0.0303094	dd_Smed_v6_6371_0	h1SMcG0018370		down
3_h1	81503974	81504265	-1.57888	0.000312216	0.0309835	dd_Smed_v6_12164_0	h1SMcG0018643		down
3_h1	105137228	105137386	-1.57907	0.000372899	0.035266				down
3_h1	12221118	12221520	-1.48026	0.000487196	0.0431266	dd_Smed_v6_9201_0	h1SMcG0016748	chc_t00008979001	down
3_h1	43559614	43560044	-1.44235	0.000515113	0.0448722				down
3_h1	62083748	62083924	-1.6943	0.000547175	0.046934	dd_Smed_v6_9841_0	h1SMcG0018000	pde4c	down
3_h1	120788608	120788846	-1.61211	0.000579788	0.0487162	dd_Smed_v6_38649_0	h1SMcG0020191		down
4_h1	6400249	6400454	-3.03242	1.92523e-08	2.24238e-05	dd_Smed_v6_9140_0	h1SMcG0021045	tcf2	down
4_h1	44373874	44374116	-2.7342	5.02779e-07	0.000292802	dd_Smed_v6_21925_0	h1SMcG0022212	boc	down
4_h1	44053267	44053576	-2.23584	6.78021e-07	0.000355114	dd_Smed_v6_8567_0	h1SMcG0022199		down
4_h1	47810604	47810947	-2.30286	9.36549e-07	0.000427389	dd_Smed_v6_26266_0	h1SMcG0022398		down
4_h1	54920257	54920634	-2.24167	1.00712e-06	0.00044575	dd_Smed_v6_9582_0	h1SMcG0022623		down
4_h1	10667978	10668310	-2.24034	1.18791e-06	0.000503313	dd_Smed_v6_7858_0	h1SMcG0021225	cpipj_cpij017648	down
4_h1	43323871	43324114	-2.18952	4.90133e-06	0.00142719	dd_Smed_v6_14655_0	h1SMcG0022164	phum5	down
4_h1	42691018	42691397	-2.01771	7.26442e-06	0.00189131	dd_Smed_v6_7807_0	h1SMcG0022137		down
4_h1	52230151	52230443	-1.92609	1.30535e-05	0.00275119	dd_Smed_v6_14191_0	h1SMcG0022449		down
4_h1	30950650	30950918	-1.95019	1.46178e-05	0.00302329	dd_Smed_v6_8561_0	h1SMcG0021723	ms3_09284	down
4_h1	17826962	17827276	-1.85882	3.16509e-05	0.00542972	dd_Smed_v6_13304_0	h1SMcG0021434	pde9a	down
4_h1	2114192	2115011	-1.60313	4.64273e-05	0.00739162	dd_Smed_v6_13009_0	h1SMcG0020810	foxj1-5	down
4_h1	1040125	1040740	-1.72583	5.84936e-05	0.00867811	dd_Smed_v6_13200_0	h1SMcG0020746		down
4_h1	47310424	47310756	-1.7773	6.43443e-05	0.00924635				down
4_h1	34359946	34360215	-1.73337	0.000120147	0.0151072				down
4_h1	41777570	41777922	-1.63271	0.000126337	0.0156491	dd_Smed_v6_6111_0	h1SMcG0022089		down
4_h1	36777058	36777616	-1.58296	0.000147431	0.0177318	dd_Smed_v6_6241_0	h1SMcG0021886		down
4_h1	2662236	2662726	-1.57357	0.000201222	0.0222653	dd_Smed_v6_6037_0	h1SMcG0020849		down
4_h1	40345680	40345985	-1.64618	0.000208679	0.0228617				down
4_h1	20927902	20928439	-1.46885	0.000383037	0.0359179				down
4_h1	463372	463585	-1.58066	0.000450786	0.041053	dd_Smed_v6_15062_0	h1SMcG0020717		down
4_h1	2808282	2808480	-1.57293	0.000479464	0.0429093	dd_Smed_v6_14607_0	h1SMcG0020855		down
h1tg000147l	438321	438519	-2.26612	2.05445e-05	0.00394038				down
h1tg000334l	89340	89784	-1.54862	0.000484679	0.0430761				down
h1tg000415l	3883	4139	1.83589	0.000246667	0.0260989				up
h1tg000478l	26821	27115	-1.72076	0.000108678	0.013902	dd_Smed_v6_20159_0	h1SMcG0022921		down
h1tg000489l	23250	23572	-2.25388	1.22815e-06	0.000503313	dd_Smed_v6_4489_0	h1SMcG0022932		down
h1tg000751l	11839	12434	-2.81751	1.32089e-08	1.71949e-05				down
scaffold_1_h1	394188	394345	-1.99831	0.000263112	0.0273364				down
scaffold_12_h1	83261	83433	-1.96401	8.09955e-05	0.0108632	dd_Smed_v6_380_0	h1SMcG0023076		down
scaffold_12_h1	2563041	2563380	1.62384	0.000302358	0.0305527				up

### Sheet: BINDetect_individual_motifs
output_prefix	name	motif_id	cluster	total_tfbs	sox_mean_score	sox_bound	ctrl_mean_score	ctrl_bound	sox_ctrl_change	sox_ctrl_pvalue	sox_ctrl_highlighted
Gsx_MA1876.1	Gsx	MA1876.1	C_Gsx	7101	0.52326	1977	0.52606	2014	-0.00095	8.93054E-01	FALSE
Klf15_MA1890.1	Klf15	MA1890.1	C_Klf6-7-like	31226	1.48613	19968	1.48884	20023	-0.00124	1.66457E-02	FALSE
Klf6-7-like_MA1893.1	Klf6-7-like	MA1893.1	C_Klf6-7-like	30809	1.36814	19567	1.34758	19620	0.00666	2.31502E-25	FALSE
Arid3_MA2109.1	Arid3	MA2109.1	C_Uncx-b	120158	0.47677	29427	0.47739	29669	-0.00168	8.60728E-05	FALSE
Cdx_MA2110.1	Cdx	MA2110.1	C_Cdx	9563	0.67555	3719	0.66971	3731	0.00466	3.75155E-05	FALSE
HNF4_MA2111.1	HNF4	MA2111.1	C_HNF4	7936	0.83748	3737	0.81838	3695	0.03047	2.55406E-51	FALSE
Meis_MA2112.1	Meis	MA2112.1	C_Meis	11857	1.29752	5858	1.31489	5798	0.00457	1.18109E-06	FALSE
Pax2-5-8-a_MA2113.1	Pax2-5-8-a	MA2113.1	C_Pax2-5-8-a	8851	1.03932	4904	1.01373	4886	0.01859	1.47952E-24	FALSE
Pax3-7-like_MA2114.1	Pax3-7-like	MA2114.1	C_Pax3-7-like	62459	0.76115	24036	0.75544	23930	0.01191	1.19049E-44	FALSE
Pax6_MA2115.1	Pax6	MA2115.1	C_Uncx-b	120177	0.47682	29430	0.47748	29673	-0.00186	7.49072E-07	FALSE
Pou4_MA2116.1	Pou4	MA2116.1	C_Pou4	142409	0.52484	39398	0.52577	39720	-0.00138	1.23855E-08	FALSE
AP4_MA1843.2	AP4	MA1843.2	C_AP4	5849	1.02217	3208	1.00473	3207	0.01247	3.08404E-14	FALSE
Atbf_MA1844.2	Atbf	MA1844.2	C_Uncx-b	120158	0.47677	29427	0.47739	29669	-0.00168	8.60728E-05	FALSE
Atoh7_MA1845.2	Atoh7	MA1845.2	C_AP4	6065	1.07605	3401	1.06236	3397	0.00759	5.21896E-10	FALSE
Brachyury_MA1846.2	Brachyury	MA1846.2	C_Tbox-a	4871	1.005	2373	0.97277	2312	0.05481	1.13711E-63	TRUE
Bsx_MA1847.2	Bsx	MA1847.2	C_Hnf1	49942	0.71705	18432	0.71714	18524	0.0008	3.05332E-01	FALSE
Cebpg_MA1848.2	Cebpg	MA1848.2	C_Cebpg	27602	1.09882	12484	1.10008	12396	0.01373	5.98049E-44	FALSE
Creb1_MA1849.2	Creb1	MA1849.2	C_Creb1	2960	0.9673	1340	0.99145	1358	-0.0096	7.31870E-07	FALSE
Dlx-b_MA1850.2	Dlx-b	MA1850.2	C_Uncx-b	57010	0.45107	13475	0.45618	13687	-0.01334	2.82477E-49	FALSE
Dlx-c_MA1851.2	Dlx-c	MA1851.2	C_Uncx-b	57010	0.45107	13475	0.45618	13687	-0.01334	2.82477E-49	FALSE
Emx_MA1852.2	Emx	MA1852.2	C_Hnf1	49942	0.71705	18432	0.71714	18524	0.0008	3.05332E-01	FALSE
Erf-a_MA1853.2	Erf-a	MA1853.2	C_Erf-a	4219	0.8254	1860	0.80204	1811	0.03945	1.13471E-45	FALSE
Etv145_MA1854.2	Etv1/4/5	MA1854.2	C_Etv1/4/5	8713	0.74341	4205	0.72997	4194	0.00551	9.44507E-07	FALSE
Fli-Erg-a_MA1855.2	Fli-Erg-a	MA1855.2	C_Etv1/4/5	8713	0.74341	4205	0.72997	4194	0.00551	9.44507E-07	FALSE
Fli-Erg-b_MA1856.2	Fli-Erg-b	MA1856.2	C_Etv1/4/5	11464	0.71958	5475	0.70135	5363	0.01726	2.70044E-38	FALSE
Fli-Erg-c_MA1857.2	Fli-Erg-c	MA1857.2	C_Etv1/4/5	12551	0.70525	5793	0.69113	5742	0.01735	1.17818E-37	FALSE
Fos-b_MA1858.2	Fos-b	MA1858.2	C_Creb1	3185	0.88015	1304	0.91191	1322	0.01583	6.28836E-09	FALSE
FoxA-a_MA1859.2	FoxA-a	MA1859.2	C_FoxA-a	6700	1.0217	2416	0.9986	2414	0.01762	7.33272E-23	FALSE
FoxA-b_MA1860.2	FoxA-b	MA1860.2	C_FoxA-b	8604	0.67825	2863	0.67303	2848	0.02588	9.31816E-44	FALSE
FoxB_MA1861.2	FoxB	MA1861.2	C_FoxB	8076	0.66447	2840	0.664	2826	0.01686	7.81623E-25	FALSE
FoxD-b_MA1862.2	FoxD-b	MA1862.2	C_FoxM	50706	0.62811	16958	0.62823	17040	0.00675	9.04201E-24	FALSE
FoxE_MA1863.2	FoxE	MA1863.2	C_FoxM	83353	0.65064	27267	0.6577	27429	-0.00404	1.03182E-21	FALSE
FoxF_MA1864.2	FoxF	MA1864.2	C_FoxF	116741	0.48684	29277	0.48896	29563	-0.00311	8.75771E-22	FALSE
FoxG_MA1865.2	FoxG	MA1865.2	C_FoxG	33411	1.06309	14321	1.05914	14245	0.01224	4.69283E-38	FALSE
FoxI-a_MA1866.2	FoxI-a	MA1866.2	C_FoxM	83353	0.65064	27267	0.6577	27429	-0.00404	1.03182E-21	FALSE
FoxI-b_MA1867.2	FoxI-b	MA1867.2	C_FoxI-b	6059	0.74635	2101	0.73273	2081	0.03846	1.81679E-51	FALSE
FoxI-c_MA1868.2	FoxI-c	MA1868.2	C_FoxI-c	53506	0.61102	17270	0.60408	17259	0.01497	1.47980E-54	FALSE
FoxK_MA1869.2	FoxK	MA1869.2	C_FoxM	50706	0.62811	16959	0.62823	17039	0.00683	3.97359E-24	FALSE
FoxL2_MA1870.2	FoxL2	MA1870.2	C_FoxM	7885	0.58008	2561	0.58599	2535	0.00595	4.37814E-11	FALSE
FoxM_MA1871.2	FoxM	MA1871.2	C_FoxM	83353	0.65064	27267	0.6577	27429	-0.00404	1.03182E-21	FALSE
FoxO_MA1872.2	FoxO	MA1872.2	C_FoxI-c	4328	0.68782	1426	0.66639	1384	0.0642	2.38046E-63	TRUE
FoxQ_MA1873.2	FoxQ	MA1873.2	C_FoxQ	42038	0.63296	14027	0.6276	13923	0.00488	2.14211E-13	FALSE
GATA-a_MA1874.2	GATA-a	MA1874.2	C_GATA-a	54400	0.64028	18466	0.63647	18399	0.00662	4.19245E-24	FALSE
GATA123_MA1875.2	GATA1/2/3	MA1875.2	C_GATA1/2/3	42054	0.62267	14978	0.61196	14760	0.02228	1.05404E-67	FALSE
Hes-b_MA1877.2	Hes-b	MA1877.2	C_Hey	7972	1.46625	4389	1.43531	4367	0.03119	3.59996E-53	FALSE
Hes-c_MA1878.2	Hes-c	MA1878.2	C_Hey	8264	1.44807	4529	1.42082	4519	0.02658	5.89041E-47	FALSE
Hex_MA1879.2	Hex	MA1879.2	C_Uncx-b	120158	0.47677	29427	0.47739	29669	-0.00168	8.60728E-05	FALSE
Hey_MA1880.2	Hey	MA1880.2	C_Hey	6312	1.62738	3488	1.59985	3468	0.02731	3.59298E-42	FALSE
Hmbox1_MA1881.2	Hmbox1	MA1881.2	C_Uncx-b	120177	0.47682	29430	0.47748	29673	-0.00186	7.49072E-07	FALSE
Hnf1_MA1882.2	Hnf1	MA1882.2	C_Hnf1	18788	0.62118	6262	0.62203	6320	-0.00937	1.58855E-19	FALSE
Hox1_MA1883.2	Hox1	MA1883.2	C_Uncx-b	120158	0.47677	29427	0.47739	29669	-0.00168	8.60728E-05	FALSE
Hox3_MA1884.2	Hox3	MA1884.2	C_Noto	46761	0.65859	15665	0.66167	15793	0.00342	6.28213E-07	FALSE
Hox4_MA1885.2	Hox4	MA1885.2	C_Noto	46761	0.65859	15665	0.66167	15793	0.00342	6.28213E-07	FALSE
Hox5_MA1886.2	Hox5	MA1886.2	C_Hnf1	49942	0.71705	18432	0.71714	18524	0.0008	3.05332E-01	FALSE
Hsf1-2-4_MA1887.2	Hsf1-2-4	MA1887.2	C_Hsf1-2-4	5854	0.84931	2776	0.82434	2719	0.03952	4.23405E-53	FALSE
Irf-b_MA1888.2	Irf-b	MA1888.2	C_Irf-b	5319	0.87156	2408	0.84355	2379	0.05009	2.31002E-58	TRUE
Isx_MA1889.2	Isx	MA1889.2	C_Uncx-b	120177	0.47682	29430	0.47748	29673	-0.00186	7.49072E-07	FALSE
Klf3812_MA1891.2	Klf3/8/12	MA1891.2	C_Klf6-7-like	14559	1.0821	7991	1.06455	7960	0.01206	6.16339E-23	FALSE
Klf5-like_MA1892.2	Klf5-like	MA1892.2	C_Klf5-like	12756	1.00335	6980	0.99168	6932	0.00911	3.08202E-16	FALSE
large-Maf_MA1894.2	large-Maf	MA1894.2	C_large-Maf	15604	1.0247	7747	1.04662	7822	-0.02513	6.22377E-49	FALSE
Lhx34_MA1895.2	Lhx3/4	MA1895.2	C_Uncx-b	120177	0.47682	29430	0.47748	29673	-0.00186	7.49072E-07	FALSE
Lmx-b_MA1896.2	Lmx-b	MA1896.2	C_Uncx-b	35561	0.42521	7844	0.42842	7995	-0.01197	2.86844E-32	FALSE
Max_MA1897.2	Max	MA1897.2	C_Max	1945	1.51115	1082	1.46777	1056	0.06992	1.10493E-54	TRUE
Meox_MA1898.2	Meox	MA1898.2	C_Noto	46761	0.65858	15665	0.66166	15793	0.00344	5.32728E-07	FALSE
Mitf_MA1899.2	Mitf	MA1899.2	C_Max	4922	1.29583	2652	1.27322	2627	0.03333	1.00685E-43	FALSE
Mnx_MA1900.2	Mnx	MA1900.2	C_Uncx-b	120158	0.47677	29427	0.47739	29669	-0.00168	8.60728E-05	FALSE
Msx_MA1901.2	Msx	MA1901.2	C_Hnf1	49942	0.71705	18432	0.71714	18524	0.0008	3.05332E-01	FALSE
NFkb_MA1902.2	NFkb	MA1902.2	C_NFkb	7748	0.78809	3779	0.76922	3804	0.00924	9.21924E-11	FALSE
Nk-1_MA1903.2	Nk-1	MA1903.2	C_Hnf1	49942	0.71706	18432	0.71715	18524	0.00088	2.35355E-01	FALSE
Nk-3_MA1904.2	Nk-3	MA1904.2	C_Uncx-b	120177	0.47682	29430	0.47748	29673	-0.00186	7.49072E-07	FALSE
Nkx3_MA1905.2	Nkx3	MA1905.2	C_Uncx-b	120005	0.47715	29415	0.4778	29648	-0.00182	1.11823E-07	FALSE
Noto_MA1906.2	Noto	MA1906.2	C_Noto	46761	0.65859	15665	0.66167	15793	0.00342	6.28213E-07	FALSE
Otp_MA1907.2	Otp	MA1907.2	C_Uncx-b	35561	0.42529	7846	0.42864	8007	-0.01238	5.40883E-41	FALSE
Otx_MA1908.2	Otx	MA1908.2	C_Otx	4212	0.84069	1719	0.79739	1667	0.01686	1.00653E-20	FALSE
Prop_MA1909.2	Prop	MA1909.2	C_Uncx-b	120158	0.47677	29427	0.47739	29669	-0.00168	8.60728E-05	FALSE
Rax_MA1910.2	Rax	MA1910.2	C_Uncx-b	120158	0.47677	29427	0.47739	29669	-0.00168	8.60728E-05	FALSE
Rel_MA1911.2	Rel	MA1911.2	C_Rel	8521	1.11247	3795	1.08763	3786	0.02136	1.67029E-39	FALSE
Six36_MA1912.2	Six3/6	MA1912.2	C_Six3/6	14916	0.86283	6429	0.85916	6396	0.00327	7.57151E-06	FALSE
small-Maf_MA1913.2	small-Maf	MA1913.2	C_large-Maf	15604	1.0247	7747	1.04662	7822	-0.02513	6.22377E-49	FALSE
Snail_MA1914.2	Snail	MA1914.2	C_Snail	6907	1.12687	3824	1.10336	3824	0.02578	9.27132E-38	FALSE
SoxB1_MA1915.2	SoxB1	MA1915.2	C_SoxB1	7799	0.90295	3572	0.94638	3562	-0.06704	2.72158E-79	TRUE
SoxB2_MA1916.2	SoxB2	MA1916.2	C_SoxC	64995	0.68832	23756	0.70299	24049	-0.02768	3.46604E-87	TRUE
SoxC_MA1917.2	SoxC	MA1917.2	C_SoxC	64995	0.68836	23757	0.70303	24049	-0.02758	4.84185E-86	TRUE
SoxF_MA1918.2	SoxF	MA1918.2	C_SoxC	64995	0.68836	23757	0.70303	24049	-0.02758	4.84185E-86	TRUE
Tbox-a_MA1919.2	Tbox-a	MA1919.2	C_Tbox-a	8228	0.92592	4230	0.89609	4206	0.02856	1.79524E-49	FALSE
Tbox-b_MA1920.2	Tbox-b	MA1920.2	C_Tbox-b	6102	1.00021	3176	0.96174	3182	0.03729	2.33004E-48	FALSE
Tbx151822_MA1921.2	Tbx15/18/22	MA1921.2	C_Tbx15/18/22	6360	1.18208	3443	1.15126	3433	0.02875	1.55384E-38	FALSE
Tbx23_MA1922.2	Tbx2/3	MA1922.2	C_Tbox-a	4857	0.89848	2218	0.85421	2157	0.07261	8.78531E-72	TRUE
Tcf3-4-12_MA1923.2	Tcf3-4-12	MA1923.2	C_Snail	6907	1.12687	3824	1.10336	3824	0.02578	9.27132E-38	FALSE
Tlx_MA1924.2	Tlx	MA1924.2	C_Uncx-b	120177	0.47682	29430	0.47748	29673	-0.00186	7.49072E-07	FALSE
Uncx-b_MA1925.2	Uncx-b	MA1925.2	C_Uncx-b	120158	0.47677	29427	0.47739	29669	-0.00168	8.60728E-05	FALSE
Usf_MA1926.2	Usf	MA1926.2	C_Max	4056	1.25944	2062	1.22006	2056	0.03872	2.56726E-40	FALSE
YY1-2_MA1927.2	YY1-2	MA1927.2	C_YY1-2	6559	0.96088	3127	0.93416	3180	-0.00949	2.14187E-10	FALSE
Macho-1_MA0118.2	Macho-1	MA0118.2	C_Macho-1	11635	0.82239	5290	0.80757	5260	0.02332	3.07381E-48	FALSE

### Sheet: BINDetect_motif_clusters
cluster	total_tfbs	sox_mean_score	sox_bound	ctrl_mean_score	ctrl_bound	sox_ctrl_change	sox_ctrl_pvalue
C_AP4	5957	1.04911	3304.5	1.03354	3302	0.01003	2.60963e-10
C_Cdx	9563	0.67555	3719	0.66971	3731	0.00466	3.75155e-05
C_Cebpg	27602	1.09882	12484	1.10008	12396	0.01373	5.98049e-44
C_Creb1	3072.5	0.923725	1322	0.95168	1340	0.003115	3.69079e-07
C_Erf-a	4219	0.8254	1860	0.80204	1811	0.03945	1.13471e-45
C_Etv1/4/5	10360.2	0.727912	4919.5	0.713105	4873.25	0.0114075	4.72254e-07
C_FoxA-a	6700	1.0217	2416	0.9986	2414	0.01762	7.33272e-23
C_FoxA-b	8604	0.67825	2863	0.67303	2848	0.02588	9.31816e-44
C_FoxB	8076	0.66447	2840	0.664	2826	0.01686	7.81623e-25
C_FoxF	116741	0.48684	29277	0.48896	29563	-0.00311	8.75771e-22
C_FoxG	33411	1.06309	14321	1.05914	14245	0.01224	4.69283e-38
C_FoxI-b	6059	0.74635	2101	0.73273	2081	0.03846	1.81679e-51
C_FoxI-c	28917	0.64942	9348	0.635235	9321.5	0.039585	7.39901e-55
C_FoxM	59892.7	0.63137	19713.2	0.635925	19816.8	0.001235	7.2969e-12
C_FoxQ	42038	0.63296	14027	0.6276	13923	0.00488	2.14211e-13
C_GATA-a	54400	0.64028	18466	0.63647	18399	0.00662	4.19245e-24
C_GATA1/2/3	42054	0.62267	14978	0.61196	14760	0.02228	1.05404e-67
C_Gsx	7101	0.52326	1977	0.52606	2014	-0.00095	0.893054
C_HNF4	7936	0.83748	3737	0.81838	3695	0.03047	2.55406e-51
C_Hey	7516	1.5139	4135.33	1.48533	4118	0.02836	1.19768e-42
C_Hnf1	44749.7	0.701073	16403.7	0.70129	16490	-0.000881667	0.24278
C_Hsf1-2-4	5854	0.84931	2776	0.82434	2719	0.03952	4.23405e-53
C_Irf-b	5319	0.87156	2408	0.84355	2379	0.05009	2.31002e-58
C_Klf5-like	12756	1.00335	6980	0.99168	6932	0.00911	3.08202e-16
C_Klf6-7-like	25531.3	1.31212	15842	1.30032	15867.7	0.00582667	0.00554857
C_Macho-1	11635	0.82239	5290	0.80757	5260	0.02332	3.07381e-48
C_Max	3641	1.35547	1932	1.32035	1913	0.0473233	8.5609e-41
C_Meis	11857	1.29752	5858	1.31489	5798	0.00457	1.18109e-06
C_NFkb	7748	0.78809	3779	0.76922	3804	0.00924	9.21924e-11
C_Noto	46761	0.658587	15665	0.661667	15793	0.003425	6.04342e-07
C_Otx	4212	0.84069	1719	0.79739	1667	0.01686	1.00653e-20
C_Pax2-5-8-a	8851	1.03932	4904	1.01373	4886	0.01859	1.47952e-24
C_Pax3-7-like	62459	0.76115	24036	0.75544	23930	0.01191	1.19049e-44
C_Pou4	142409	0.52484	39398	0.52577	39720	-0.00138	1.23855e-08
C_Rel	8521	1.11247	3795	1.08763	3786	0.02136	1.67029e-39
C_Six3/6	14916	0.86283	6429	0.85916	6396	0.00327	7.57151e-06
C_Snail	6907	1.12687	3824	1.10336	3824	0.02578	9.27132e-38
C_SoxB1	7799	0.90295	3572	0.94638	3562	-0.06704	2.72158e-79
C_SoxC	64995	0.688347	23756.7	0.703017	24049	-0.0276133	3.34344e-86
C_Tbox-a	5985.33	0.943133	2940.33	0.90769	2891.67	0.0519933	5.98413e-50
C_Tbox-b	6102	1.00021	3176	0.96174	3182	0.03729	2.33004e-48
C_Tbx15/18/22	6360	1.18208	3443	1.15126	3433	0.02875	1.55384e-38
C_Uncx-b	104604	0.468677	25476.4	0.470064	25706	-0.00407632	3.64836e-05
C_YY1-2	6559	0.96088	3127	0.93416	3180	-0.00949	2.14187e-10
C_large-Maf	15604	1.0247	7747	1.04662	7822	-0.02513	6.22377e-49

### Sheet: ATAC_Seq_Rep_Pearsonl_correl.
Pearson Correlation Coefficient				Pearson Correlation Coefficient
	GFP control replicate 1	GFP control replicate 2			soxb1-2 RNAi replicate 1	soxb1-2 RNAi replicate 2
GFP control replicate 1	1	0.9612		soxb1-2 RNAi replicate 1	1	0.9647
GFP control replicate 2	0.9612	1		soxb1-2 RNAi replicate 2	0.9647	1
