## Supplemental Table 3 for "SoxB1-Mediated Chromatin Remodeling Promotes Sensory Neuron Differentiation in Planarians"

### Sheet: RNA-seq&ATAC-seq_overlap
RNA-seq & ATAC-seq matching v6 transcripts	RNA-seq & ATAC-seq matching gene names/symbols
dd_Smed_v6_10173_0
dd_Smed_v6_11972_0
dd_Smed_v6_12170_0	foxn(p)
dd_Smed_v6_12408_0	hexb
dd_Smed_v6_12765_0
dd_Smed_v6_12811_0	stumble
dd_Smed_v6_13009_0	foxj1-5
dd_Smed_v6_13134_0	slc25a
dd_Smed_v6_13662_0
dd_Smed_v6_16049_0	tbc1
dd_Smed_v6_16808_0	sargasso
dd_Smed_v6_16870_0
dd_Smed_v6_17839_0
dd_Smed_v6_18321_0	ms3_10138
dd_Smed_v6_19428_0
dd_Smed_v6_19825_0	kcnka
dd_Smed_v6_20159_0	dcdc2A
dd_Smed_v6_22685_0	mecom
dd_Smed_v6_380_0
dd_Smed_v6_45275_0
dd_Smed_v6_4569_0	dnah5
dd_Smed_v6_6464_0	dcdc2
dd_Smed_v6_716_0
dd_Smed_v6_7193_0	myo15a
dd_Smed_v6_7244_0	sbf1
dd_Smed_v6_7835_0
dd_Smed_v6_8567_0
dd_Smed_v6_8695_0
dd_Smed_v6_9201_0	chc_t89791
dd_Smed_v6_9224_0	tulp2
dd_Smed_v6_9977_0	pkd2l-2

### Sheet: ClusterEnrichment_&_sox coexpr.
Transcript number	Gene name/symbol	Enrichment in main sc-RNA-seq clusters	Enrichment in sc-RNA-seq subclusters	Coexpression with soxb1-2
dd_Smed_v6_10173		Phyarnx: 27	Ciliated neurons: 3; Neural: 26; Pharynx: 1	Ciliated nerual, neural, epidermis2, late epidermal progenitors
dd_Smed_v6_11972		Epidermal: 24; Neural: 18	Ciliated neurons: 8; Epidermal: 5; Neural: 15, 26, 31, 41, 50	Ciliated nerual, neural, zneoblasts, early epidermal progenitors, epidermis1, epidermis2,gut, parapharyngeal
dd_Smed_v6_12170	foxn(p)	Neural: 20	Neural: 20	Ciliated nerual, sneoblasts, zneoblasts, gneoblasts,early epidermal progenitors, late epidermal progenitors, epidermis1, gut, parapharyngeal, muscle, neural
dd_Smed_v6_12408	hexb	Neural: 9, 20; Phyarnx: 25, 27	Ciliated neurons: 5; Neural: 5, 20, 21, 22, 41	Epidermis 1, epidermis2, zneoblasts, early epidermal progenitors, late, epidermal progenitors, gut, parapharyngeal, muscle, nerual, ciliated neural
dd_Smed_v6_12765		NA	Ciliated neurons: 3; Epidermal: 5; Neural: 21, 26	NA
dd_Smed_v6_12811	stumble	Neural: 18	Ciliated neurons: 3, 8; Neural: 9, 23, 26, 31	Ciliated neural, sneoblasts, zneoblasts, late epidermal progenitors, neural
dd_Smed_v6_13009	foxj1-5	NA	NA	Ciliated nerual, epidermis2, parapharyngeal, sneoblasts zneoblasts, gneoblasts, gut, muscle
dd_Smed_v6_13134	slc25a	Neural: 20; Phyarnx: 27, 37	Neural: 41	Ciliated neural, neural sneoblasts, zneoblasts, early epidermal progenitors, late epidermal progenitors, epidermis2, protonephridia, parapharyngeal, muscle
dd_Smed_v6_13662		NA	NA	NA
dd_Smed_v6_16049	tbc1	NA	NA	Sneoblasts, epidermal1, epidermal 2, ciliated neural, neural
dd_Smed_v6_16808	sargasso	Neural: 18	Ciliated neurons: 3, 8, 21; Epidermal: 4; Neural: 9, 23, 26, 31, 37, 50	Ciliated neural, sneoblasts, zneoblasts, gneoblasts, epidermis2, gut, neural
dd_Smed_v6_16870		Neural: 20	Neural: 20, 21, 53	Ciliated neural, sneoblasts, zneoblasts, gut, neural
dd_Smed_v6_17839		Neural: 20, 21, 33	Ciliated neurons: 9, 11, 18; Neural: 19, 20, 21, 41, 53; Non-ciliated neurons: 3	Ciliated neural, neural
dd_Smed_v6_18321	ms3_10138	Intestine: 30; Neural: 20	Ciliated neurons: 12; Intestine: 4; Neural: 20, 21, 26; Parenchymal: 17	Sneoblasts, gneoblasts, late epidermal progenitors, neural
dd_Smed_v6_19428		Neural: 9, 20, 23, 33	Ciliated neurons: 5; Neural: 5, 20, 21, 22, 30, 31, 40, 41 Non-ciliated neurons: 9, 11	Late epidermal progenitors, protonephridia, neural, ciliated neural
dd_Smed_v6_19825	kcnka	Neural: 20	Ciliated neurons: 5, 7, 9, 11, 23; Neural: 20, 21, 22, 30, 41, 42, 53	Zneoblasts, gut, protonephridia, muscle, neural, ciliated neural
dd_Smed_v6_20159	dcdc2A	Neural: 33	Ciliated neurons: 0, 8, 21; Neural: 18, 31, 50	Sneoblasts, late epidermal progenitors, gut, muscle, neural, ciliated neural
dd_Smed_v6_22685	mecom	Neural: 18	Ciliated neurons: 3; Neural: 15, 23, 26	Sneoblasts, zneoblasts, gneoblasts, gut, neural, ciliated nerual
dd_Smed_v6_380		Epidermal: 24	Epidermal: 5, 11	Sbneoblasts, zneoblasts, early epidermal progenitors, late epidermal progenitors, epidermis1, epidermis2, gut, parapharyngeal
dd_Smed_v6_45275		NA	Neural: 21	NA
dd_Smed_v6_4569	dnah5	Epidermal: 24; Neural: 9, 18, 20, 23, 33; Phyarnx: 27; Protonephridia: 26, 29	Ciliated neurons: 0; Epidermal: 5; Neural: 18, 20, 21, 22, 26, 31, 41, 50, 53 Pharynx: 1, 5; Protonephridia: 1; Smedwi+1 cells: 14, 15	Protonephridia, sneoblasts, late epidermal progenitor, epidermal1, epidermal2, ciliated neural, neural
dd_Smed_v6_7835_0		NA	Neural: 41	Sneoblasts, gneoblasts, zneoblasts, gut, parapharyngeal, ciliated neural, early epidermal progenitors, protonephridia epidermal1
dd_Smed_v6_6464	dcdc2	Epidermal: 24; Muscle: 13, 14, 16; Neural: 18, 20, 21, 23, 33; Phyarnx: 27; Protonephridia: 29	Ciliated neurons: 0, 5, 8, 9; Epidermal: 5, 8; Muscle: 2, 6, 7, 8, 9 Neural: 10, 18, 20, 21, 22, 26, 31, 41, 50, 53; Pharynx: 1, 5; Protonephridia: 1 Smedwi+1 cells: 7	Muscle, ciliated neural, protonephridia, epidermal1, sneoblasts
dd_Smed_v6_716	myo15a	Neural: 18, 20, 33	Ciliated neurons: 3, 8, 9, 11, 12; Neural: 9, 16, 18, 20, 21, 23, 26, 30, 31, 50, 53	Sneoblasts, neural, ciliated neural, gut
dd_Smed_v6_7193	sbf1	Epidermal: 11, 24; Phyarnx: 25, 27, 37; Protonephridia: 29	Epidermal: 5, 11, 12; Muscle: 12; Pharynx: 6; Protonephridia: 1; Smedwi+1 cells: 4	Early epidermal progenitors, late epidermal progenitors; muscle, ciliated neural, protonephridia, sneoblasts
dd_Smed_v6_7244		Cathepsin+ cell: 31, 39; Neural: 8, 23	cathepsin+ cells: 11	Sbneoblasts, zneoblasts, gneoblasts, early epidermal progenitors, late epidermal progenitors, epidermis1, epidermis2, gut, muscle, parapharyngeal, neural, ciliated neural
dd_Smed_v6_8567		NA	NA	Coexpressed in all cell types
dd_Smed_v6_8695		Protonephridia: 40	NA	Sneoblasts, epidermal1, muscle, ciliated neural, epidermal2
dd_Smed_v6_9201	chc_t00008979001	Epidermal: 24	cathepsin+ cells: 11; epidermal 12
dd_Smed_v6_9224	tulp2	Cathepsin+ cell: 17; Epidermal: 24; Neural: 9, 20, 33	cathepsin+ cells: 4; Ciliated neurons: 16; Epidermal: 5; Neural: 18, 38, 41, 48; Non-ciliated neurons: 18	Sneoblasts, zneoblasts, gneoblasts, early epidermal progenitors, late epidermal progenitors, gut, muscle, neural, ciliated nerual
dd_Smed_v6_9977	pkd2l-2	Neural: 9, 18, 20, 21, 23, 33	Ciliated neurons: 5, 9, 11, 12, 18, 23; Non-ciliated neurons: 11, 23; Neural: 5, 8, 18, 20, 21, 22, 26, 30, 31, 32, 37, 40, 41, 42, 48, 50, 53, 57	Sneoblasts, zneoblasts, late epidermal progenitors, gut, muscle, neural, ciliated neural
