## Supplemental Table 4 for "SoxB1-Mediated Chromatin Remodeling Promotes Sensory Neuron Differentiation in Planarians"

### Sheet: _DESeq2_results_mecom_normalize
S2F2 Transcript_ID	Gene_symbol/published trancsript	Blast domain description (human match)	Blast domain symbol (human match)	fold Change	log2FoldChange	p. adjusted
dd_Smed_v6_29517_0_1				1.70078	-0.766197	9.66564e-09
dd_Smed_v6_12955_0_1	pkd2-1			1.41672	-0.502552	3.62757e-07
dd_Smed_v6_31804_0_3				76.5655	-6.25862	3.78731e-06
dd_Smed_v6_11691_0_7	nopmc2			1.94006	-0.956102	2.01746e-05
dd_Smed_v6_21003_0_1	nompc			1.50134	-0.586248	2.33609e-05
dd_Smed_v6_7379_0_17	aael_aael014668			276.816	-8.11278	0.00072773
dd_Smed_v6_6577_0_1		dystonin	dst	1.94503	-0.959796	0.00229418
dd_Smed_v6_4783_0_23	aael_aael014668			285.349	-8.15658	0.00286741
dd_Smed_v6_17986_0_1		solute carrier family 6 member 2	slc6a2	1.47894	-0.564561	0.00303648
dd_Smed_v6_7379_0_5				183.046	-7.51606	0.00323512
dd_Smed_v6_4083_0_11	cg34356	BRCA1 associated protein	brap	115.531	-6.85213	0.00481058
dd_Smed_v6_14791_0_3	ttc29	F-box and WD repeat domain containing 11	fbxw11	2.98896	-1.57964	0.00784287
dd_Smed_v6_9158_0_1		tetratricopeptide repeat domain 29	ttc29	2.37569	-1.24834	0.0107057
dd_Smed_v6_2193_0_1	nompc3			1.41599	-0.501812	0.0166526
dd_Smed_v6_13481_0_1	cav3	caveolin 3	cav3	1.64858	-0.721221	0.0352268
dd_Smed_v6_4783_0_6	brap			145.069	-7.1806	0.049257
dd_Smed_v6_27650_0_1				1.48743	-0.572824	0.049257
dd_Smed_v6_4783_0_11				65.9573	-6.04346	0.0666987
dd_Smed_v6_13586_0_2				26.2078	-4.71192	0.0682497
dd_Smed_v6_18042_0_23				27.0549	-4.75782	0.07239
dd_Smed_v6_32600_0_1				20.5496	-4.36104	0.07239
dd_Smed_v6_14472_0_22				5.16011	-2.3674	0.07239
dd_Smed_v6_55112_0_1	fbxw11			3.57055	-1.83615	0.07239
dd_Smed_v6_364_0_4	slc6a-3			1.48737	-0.57276	0.07239
dd_Smed_v6_1317_0_1	nompc	mindbomb E3 ubiquitin protein ligase 1	mib1	1.57501	-0.655363	0.0890773
dd_Smed_v6_16592_0_1	slc24a-5			1.39203	-0.477188	0.0112958
dd_Smed_v6_1009_1_1	shot	solute carrier family 8 member B1	slc8b1	1.39156	-0.476699	0.0273336
dd_Smed_v6_1205_0_12	tia1	microtubule-actin crosslinking factor 1	macf1	1.27562	-0.3512	0.0160974
dd_Smed_v6_2139_0_1	ms3_01796	TIA1 cytotoxic granule-associated RNA binding protein	tia1	1.20122	0.264506	0.07239
dd_Smed_v6_5594_0_4	pi16			1.40786	0.493508	0.0682497
dd_Smed_v6_940_0_3		peptidase inhibitor 16	pi16	1.61634	0.692727	0.00999911
dd_Smed_v6_13469_0_1				1.62436	0.69987	0.00481058
dd_Smed_v6_851_0_1				1.65708	0.728647	0.00057436
dd_Smed_v6_2383_0_5		heterogeneous nuclear ribonucleoprotein H2 (H')	hnrnph2	1.66022	0.731376	0.0107057
dd_Smed_v6_20976_0_1				1.72035	0.782705	0.07239
dd_Smed_v6_5240_0_1	pi16			1.72299	0.784917	0.0160974
dd_Smed_v6_940_0_2	ms3_07294	peptidase inhibitor 16	pi16	1.729	0.78994	0.0160974
dd_Smed_v6_940_0_1		peptidase inhibitor 16	pi16	1.73915	0.798382	0.0193676
dd_Smed_v6_6230_0_8				1.77101	0.824575	0.0793861
dd_Smed_v6_14792_0_1				1.78351	0.834715	0.0666987
dd_Smed_v6_940_0_10	dpse\rpii215			1.94401	0.959035	0.0746982
dd_Smed_v6_10163_0_3				1.98533	0.98938	0.00254205
dd_Smed_v6_356_0_1				2.01131	1.00814	0.00015419
dd_Smed_v6_4314_0_1				2.09653	1.068	8.42919e-07
dd_Smed_v6_13633_0_4				2.19897	1.13683	0.0890773
dd_Smed_v6_14791_0_2		F-box and WD repeat domain containing 11	fbxw11	2.2723	1.18416	0.0509039
dd_Smed_v6_1574_6_30				2.67246	1.41817	0.0666987
dd_Smed_v6_1574_6_52				3.33227	1.73651	0.0227517
dd_Smed_v6_1574_6_61				4.36474	2.1259	0.0107057
dd_Smed_v6_14472_0_11				25.3778	4.66549	0.016319
dd_Smed_v6_21154_0_3	cg8412			30.3869	4.92538	0.0193676
dd_Smed_v6_8775_0_6	mus81			86.319	6.43161	0.0160974
dd_Smed_v6_11322_0_3	pkn3	MUS81 structure-specific endonuclease subunit	mus81	89.5731	6.48499	0.0160974
dd_Smed_v6_12927_0_2		v-akt murine thymoma viral oncogene homolog 3	akt3	91.5675	6.51676	0.0216025
dd_Smed_v6_4783_0_53				93.3541	6.54464	0.00801858
dd_Smed_v6_17002_0_3	sf2			174.304	7.44546	0.00229418
dd_Smed_v6_3866_0_9	tvag_157150	serine/arginine-rich splicing factor 1	srsf1	183.558	7.5201	0.00481058
dd_Smed_v6_5670_0_2				190.931	7.57691	1.04511e-07
